# Astrocytic connexin43 phosphorylation contributes to seizure susceptibility after mild traumatic brain injury

**DOI:** 10.1101/2024.11.12.623104

**Authors:** Carmen Muñoz-Ballester, Owen Leitzel, Samantha Golf, Chelsea M Phillips, Michael J Zeitz, Rahul Pandit, Elizabeth Wash, Jenna V. Donohue, James W. Smyth, Samy Lamouille, Stefanie Robel

## Abstract

Astrocytes play a crucial role in maintaining brain homeostasis through functional gap junctions (GJs) primarily formed by connexin43 (Cx43) in the cortical gray matter. These GJs facilitate electrical and metabolic coupling between astrocytes, allowing the passage of ions, glucose, and metabolites. Dysregulation of Cx43 has been implicated in various pathologies, including traumatic brain injury (TBI) and acquired epilepsy. After mild TBI/concussion, we previously identified a subset of atypical astrocytes, which are correlated with the development of spontaneous seizures. These astrocytes exhibit reduced Cx43 expression and coupling. However, atypical astrocytes represent a relatively small subset of astrocytes within the cortical gray matter and previous studies suggest an overall increase of Cx43 protein after TBI. Additionally, Cx43 also has non-junctional and channel-independent functions, which include hemichannel communication with the extracellular milieu, cell adhesion, protein trafficking, protein-protein interactions, and intracellular signaling. In the present study, we set out to determine how mild TBI initiates alterations to Cx43 protein expression and localization, how they may be regulated, and whether they contribute to seizure susceptibility. We demonstrate remarkable heterogeneity of Cx43 protein levels from astrocyte to astrocyte. In accordance with our previous findings, a subset of astrocytes lost Cx43 expression, yet total cortical Cx43 protein increased. At the subcellular level, junctional Cx43 protein levels remained stable, while hemichannels and/or cytoplasmic Cx43 were increased. Phosphorylation of Cx43 at serine 368, a key regulatory site influencing GJ assembly and function, increased after mild TBI. Critically, Cx43^S368A^ mutant mice, lacking this phosphorylation, exhibited reduced susceptibility to pentylenetetrazol-induced seizures. These findings suggest that TBI-induced Cx43 phosphorylation enhances seizure susceptibility, while inhibiting this modification presents a potential therapeutic avenue for mitigating neuronal hyperexcitability and seizure development.

**Significance statement:** Connexin43 (Cx43) is the main protein comprising astrocyte gap junctions which mediate astrocyte coupling into cellular networks, but it also has other non-junctional functions. Many pathologies present with altered Cx43 regulation. In this study, we assessed Cx43 alterations after mild traumatic brain injury (TBI) in a mouse model. We found that while some astrocytes lost Cx43 expression, other astrocytes had increased cytoplasmic and hemichannel Cx43. This increase correlated with an increase in phosphorylated Cx43 at serine 368. Cx43^S368A^ mutant mice, lacking this phosphorylation, exhibited reduced susceptibility to seizures induced by pentylenetetrazol (PTZ). These findings suggest that TBI-induced Cx43 phosphorylation enhances seizure susceptibility.
