## Supplementary material for "Astrocytic connexin43 phosphorylation contributes to seizure susceptibility after mild traumatic brain injury": Suppl Table 1

### Sheet: Racine scale data
Table 3
Genotype	Exp Group	Cohort	Animal ID	Day 1	Day 2	Day 3	Day 4	Day 5	Day 6	Day 7	Day 8	Day 9	Day 10	Day 11		Scale
C57Bl6	Naive	1	B2789	0	2	1	3	5	1	4	1					0	No changes
			b2792	0	5	5	5	5	5	5	5					1	Laying down or freezing behavior
			b2715	5	5	5	5	5	5	5	5					2	Shaking, twitching, little jumps
			B2718	0	2	1	1	1	1	4	4					3	Straight tail, uncontrolled frontal paw movement
			B2790	5	5	5	5	5	5	5	5					4	Repeated falling, uncontrolled rear paws movement
		2	B3874	2	0	0	1	1	1	1	1	0	1	1		5	Tonic-clonic seizure
			B3870	1	0	1	1	1	1	3	1	0	1	5		5	Previously dead in seizure
			B3871	1	1	1	1	0	1	1	1	1	1	1
			B3873	3	3	5	5	5	4	5	4	3	5	5
			B3814	2	3	0	5	5	5	5	5	5	5	5
			B3781	2	1	0	1	1	1	1	1	1	1	3
			B3784	1	1	1	5	5	5	5	5	5	5	5
			B3818	1	1	1	1	0	1	1	1	1	1	1
			B3821	2	1	1	1	1	3	5	5	5	5	5
			Average	1.78571	2.14286	1.92857	2.85714	2.85714	2.78571	3.57143	3.14286	2.33333	2.77778	3.44444
	Sham	1	B3281	1	3	3	3	1	3	3	2	3	3	1
			B3283	1	3	2	5	5	1	5	5	5	5	5				s
		2	B3438	1	1	2	1	1	1	5	5	5	5	5
			B3441	1	1	1	1	1	1	5	5	5	5	5
			B3443	1	1	1	1	1	3	1	1	1	1	3
		3	B3310	1	1	1	1	1	1	1	2	1	3	2
			B3317	2	4	5	3	4	5	5	5	5	5	5
		4	B3820	0	3	1	3	3	5	5	5	5	5	5
			B3816	1	3	5	5	5	5	5	5	5	5	5
			B3822	2	1	3	3	3	1	1	1	1	3	5
			B3875	2	1	1	5	3	5	4	5	5	5	5
			B3823	2	1	1	3	3	5	2	1	1	4	5
			B3872	2	1	3	3	3	5	5	4	5	5	5
			Average	1.30769	1.84615	2.23077	2.84615	2.61538	3.15385	3.61538	3.53846	3.61538	4.15385	4.30769
	TBI	1	B3186	1	3	1	1	1	1	3	5	5	5	5
			B3179	3	2	1	5	5	5	5	5	5	5	5
			B3188	3	1	5	1	3	3	3	3	3	5	5
		2	B3187	1	3	5	5	5	5	5	5	5	5	5
			B3155	1	3	5	3	1	3	1	5	5	5	5
		3	B3321	3	5	5	5	5	5	5	5	5	5	5
			B3311	5	5	5	5	5	5	5	5	5	5	5
			No Eartag	3	3	1	1	1	5	5	5	5	5	5
			Average	2.5	3.125	3.5	3.25	3.25	4	4	4.75	4.75	5	5
Cx43S368A	Naive	1	b2411	1	2	2	5	5	5	5	5
			B2412	0	2	1	1	1	1	1	4
			B2369	0	2	1	1	1	1	3	4
			B2413	1	2	1	1	1	1	1	1
			B2468	0	2	1	1	1	1	1	1
			B2405	0	2	1	1	1	1	1	1
		2	B3766	2	1	1	1	1	1	1	1	1	1	1
			B3767	2	1	0	1	1	1	1	3	1	1	1
			B3768	2	1	1	1	1	1	1	3	3	5	5
			B3769	2	2	1	1	0	1	1	1	1	1	1
			B3770	2	1	2	1	1	1	4	4	5	5	5
			B3772	3	2	1	1	4	4	5	5	5	5	5
			B3773	3	1	4	4	5	5	5	5	5	5	5
			Average	1.38462	1.61538	1.30769	1.53846	1.76923	1.84615	2.30769	2.92308	3	3.28571	3.28571
	Sham	1	B3459	1	2	1	3	2	5	5	5	5	5	5
			B3460	2	3	5	5	5	5	5	5	5	5	5
		2	B3162	2	4	5	4	5	5	5	5	5	5	5
			B3160	3	1	1	1	1	1	5	5	5	5	5
		3	B3375	3	3	1	4	4	3	4	5	5	3	4
		4	B3623	1	1	1	1	1	1	1	1	1	1	1
			B3625	1	1	1	1	1	1	3	1	0	1	1
			B3630	1	1	1	3	1	1	1	0	1	5	5
			B3631	1	2	2	4	4	4	5	5	5	5	5
			B3632	1	1	1	1	1	3	3	0	1	1	1
			B3624	1	3	5	5	5	5	5	5	5	5	5
			B3900	2	1	1	1	1	2	1	1	1	0	1
			B3891	1	1	1	1	1	3	1	0	1	1	5
			Average	1.53846	1.84615	2	2.61538	2.46154	3	3.38462	2.92308	3.07692	3.23077	3.69231
	TBI	1	B3454	1	2	1	1	1	1	2	1	1	3	3
			B3457	2	2	1	1	1	1	1	1	3	1	3
			B3458	3	3	4	5	5	5	5	5	5	5	5
		2	B3399	1	1	1	1	1	1	5	4	3	5	5
			B3404	1	1	1	1	3	1	3	5	5	5	5
			B3405	1	1	1	1	1	1	5	4	5	5	5
			B3401	1	1	1	1	1	1	1	1	1	1	1
		3	B3400	3	1	1	1	1	2	1	5	5	5	5
			B3377	3	2	3	3	5	5	5	5	5	5	5
			B3376	3	1	1	1	1	3	1	2	2	3	2
			Average	1.9	1.5	1.5	1.6	2	2.1	2.9	3.3	3.5	3.8	3.9

### Sheet: Tonic-clonic data
Animal ID	Genotype	Treatment	Sex	Injection 1	Injection 2	Injection 3	Injection 4	Injection 5	Injection 6	Injection 7	Injection 8	Injection 9	Injection10	Injection 11
B2789	C57Bl6	naive	F					Seizure
B2792	C57Bl6	naive	F		Seizure	Death	Death	Death	Death	Death	Death
B2715	C57Bl6	naive	F	Seizure	Seizure	Seizure	Seizure	Seizure	Seizure	Seizure	Seizure
B2718	C57Bl6	naive	F
B2790	C57Bl6	naive	F	Seizure	Death	Death	Death	Death	Death	Death	Death
B3874	C57Bl6	Naive	M
B3870	C57Bl6	Naive	M											Seizure
B3871	C57Bl6	Naive	M
B3873	C57Bl6	Naive	M			Seizure	Seizure	Seizure		Seizure			Seizure	Death
B3814	C57Bl6	Naive	F				Seizure	Seizure	Seizure	Death	Death	Death	Death	Death
B3781	C57Bl6	Naive	F
B3784	C57Bl6	Naive	F				Seizure	Seizure	Death	Death	Death	Death	Death	Death
B3818	C57Bl6	Naive	M
B3821	C57Bl6	Naive	M							Seizure	Death	Death	Death	Death
B3281	C57Bl6	Sham	M
B3283	C57Bl6	Sham	M				Seizure	Seizure		Seizure	Seizure	Death	Death	Death
B3438	C57Bl6	Sham	M							Seizure	Seizure	Seizure	Seizure	Seizure
B3441	C57Bl6	Sham	M							Seizure	Seizure	Seizure	Death	Death
B3443	C57Bl6	Sham	M											Death
B3310	C57Bl6	Sham	M
B3317	C57Bl6	Sham	M			Seizure			Death	Death	Death	Death	Death	Death
B3820	C57Bl6	Sham	M						Seizure	Seizure	Seizure	Death	Death	Death
B3816	C57Bl6	Sham	M			Seizure	Seizure	Seizure	Death	Death	Death	Death	Death	Death
B3822	C57Bl6	Sham	F											Seizure
B3875	C57Bl6	Sham	F				Seizure		Seizure		Seizure	Death	Death	Death
B3823	C57Bl6	Sham	F						Seizure					Seizure
B3872	C57Bl6	Sham	F						Seizure	Seizure			Seizure	Death
B3186	C57Bl6	TBI	M								Seizure	Seizure	Seizure	Seizure
B3179	C57Bl6	TBI	M				Seizure	Seizure	Seizure	Seizure	Seizure	Seizure	Seizure	Seizure
B3188	C57Bl6	TBI	M			Seizure							Seizure	Death
B3187	C57Bl6	TBI	F			Seizure	Seizure	Seizure	Seizure	Seizure	Seizure	Death	Death	Death
B3155	C57Bl6	TBI	F			Seizure					Seizure	Seizure	Seizure	Death
B3321	C57Bl6	TBI	F		Seizure	Seizure	Seizure	Seizure	Death	Death	Death	Death	Death	Death
B3311	C57Bl6	TBI	F	Seizure	Seizure	Seizure	Seizure	Death	Death	Death	Death	Death	Death	Death
No Eartag	C57Bl6	TBI	F						Seizure	Seizure	Death	Death	Death	Death
B2411	Cx43S368A	naive	F				Seizure	Seizure	Seizure	Death	Death
B2412	Cx43S368A	naive	F
B2369	Cx43S368A	naive	F
B2413	Cx43S368A	naive	F
B2468	Cx43S368A	naive	F
B2405	Cx43S368A	naive	F
B3766	Cx43S368A	naive	M
B3767	Cx43S368A	naive	M
B3768	Cx43S368A	naive	M										Seizure	Death
B3769	Cx43S368A	naive	M
B3770	Cx43S368A	naive	M									Seizure	Death	Death
B3772	Cx43S368A	naive	F							Seizure	Death	Death	Death	Death
B3773	Cx43S368A	naive	F					Seizure	Death	Death	Death	Death	Death	Death
B3459	Cx43S368A	Sham	M						Seizure	Seizure	Death	Death	Death	Death
B3460	Cx43S368A	Sham	M			Seizure	Seizure	Death	Death	Death	Death	Death	Death	Death
B3162	Cx43S368A	Sham	M			Seizure		Seizure	Death	Death	Death	Death	Death	Death
B3160	Cx43S368A	Sham	M							Seizure	Seizure	Seizure	Seizure	Seizure
B3375	Cx43S368A	Sham	M								Seizure	Seizure
B3623	Cx43S368A	Sham	M
B3625	Cx43S368A	Sham	M
B3630	Cx43S368A	Sham	M										Seizure	Seizure
B3631	Cx43S368A	Sham	F							Seizure	Death	Death	Death	Death
B3632	Cx43S368A	Sham	F
B3624	Cx43S368A	Sham	F			Seizure	Seizure	Death	Death	Death	Death	Death	Death	Death
B3900	Cx43S368A	Sham	F
B3891	Cx43S368A	Sham	F											Seizure
B3454	Cx43S368A	TBI	M
B3457	Cx43S368A	TBI	M
B3458	Cx43S368A	TBI	M				Seizure	Seizure	Seizure	Death	Death	Death	Death	Death
B3399	Cx43S368A	TBI	M							Seizure			Seizure	Death
B3404	Cx43S368A	TBI	M								Seizure	Seizure	Seizure	Seizure
B3405	Cx43S368A	TBI	M							Seizure		Seizure	Death	Death
B3401	Cx43S368A	TBI	M											Death
B3400	Cx43S368A	TBI	F								Seizure	Seizure	Seizure
B3377	Cx43S368A	TBI	F					Seizure	Seizure	Seizure	Death	Death	Death	Death
B3376	Cx43S368A	TBI	F
